# *In vivo* activation of the *dia* BGC allows consolidation of the biosynthetic pathways of diaporthin, dichlorodiaporthin, diaporthinic acid, and diaporthinol

**DOI:** 10.1101/2025.03.31.646288

**Authors:** Isabella Burger, Simon Leonhartsberger, Kathrin Peikert, Lukas Fourtis, Polina Atanasova, Lara T.S. Kramer, Richard Fried, Christian Stanetty, Florian Rudroff, Ruth Birner-Gruenberger, Robert L. Mach, Astrid R. Mach-Aigner, Matthias Schittmayer, Christian Zimmermann

**Author notes:** IB and SL contributed equally to this study.

## Abstract

Fungal secondary metabolites exhibit remarkable chemical diversity and biological activity, making them valuable sources of bioactive compounds. A group of polyketides, with a similar core structure, have been isolated previously from different fungi - the phytotoxins diaporthin and orthosporin, the mediocre antimicrobial dichlorodiaporthin, as well as diaporthinol and diaporthinic acid. Previous studies in *Aspergillus oryzae* suggest that diaporthin and orthosporin originate from a different biosynthetic gene cluster than dichlorodiaporthin, while the biosynthetic routes for diaporthinic acid and diaporthinol have not yet been identified.

In this study, we successfully activated the *dia* biosynthetic gene cluster in *Trichoderma reesei* via transcription factor overexpression, leading to the identification of diaporthinic acid as the primary metabolite. Structural elucidation using NMR confirmed its identity, while bioactivity assays revealed no significant antimicrobial effects. Further, diaporthin, orthosporin, dichlorodiaporthin, and diaporthinol, as well as an isomer of alternariol were attributed to the same cluster. Gene deletion experiments demonstrated that Dia1, Dia4, and Dia5 are essential for diaporthinic acid biosynthesis, with Dia4 likely catalyzing the oxidation of dichlorodiaporthin yielding diaporthinic acid. Dia2 and Dia3 were found to be dispensable, challenging previous *in vitro* findings for the biosynthesis of dichlorodiaporthin. These findings provide new insights into the biosynthetic network of the *dia* BGC, expanding our understanding of natural product biosynthesis in filamentous fungi.
