## Supplementary material for "*In vivo* activation of the *dia* BGC allows consolidation of the biosynthetic pathways of diaporthin, dichlorodiaporthin, diaporthinic acid, and diaporthinol": RT-qPCR data

### Sheet: rel. transcrip analysis
Average Cts and Efficiencies										Calculation of relative transcript abundance for each sample									Average relative transcript abundance								Standard deviation
Efficiency	1.71	1.74073	1.74464	1.73286	1.73929	1.68054	1.73018	1.72196			dia1	dia2	dia3	dia4	diaR1	dia5				diaR1	dia1	dia2	dia3	dia5	dia4			DiaR1	dia1	dia2	dia3	dia5	dia4
	act1	sar1	dia1	dia2	dia3	dia4	diaR1	dia5		Dmus53 I	0.757769	0.381398	0.858527	0.741123	0.801139	1.09502			Dmus53	1.01434	1.01404	1.13399	1.00794	1.00462	1.02515		Dmus53	0.194692	0.186515	0.517311	0.145422	0.110714	0.257994
WT Average 1	21.975	19.5	28.6	27.15	23.225	27.05	26.7	24.575		Dmus53 II	1.18092	1.51239	0.90791	1.27655	1.18092	0.937365			OEdiaR1	106.877	16.4575	7.27338	2.44884	4.7574	8.82518		OEdiaR1	14.1639	11.179	3.58468	0.710984	2.83301	6.22449
Dmus53 I	21.5	19.1	28.7	28.5	23.1	27.2	26.7	24		Dmus53 III	1.00022	1.42889	1.13252	0.875205	1.17805	0.883942			Ddia1	150.746		6.94704	4.36604	8.64026	18.4932		Ddia1	4.96705		3.19037	1.52609	2.48422	5.84243
Dmus53 II	22.2	19.8	28.6	26.7	23.7	26.9	26.7	25		Dmus53 IV	1.11724	1.21328	1.13281	1.20771	0.897242	1.10216			Ddia2	217.621	214.166		38.5276	45.4027	199.136		Ddia2	26.4221	45.6469		11.5479	10.696	31.901
Dmus53 III	22.1	19.4	28.5	26.4	22.9	27.2	26.3	24.7		OEdiaR1 I	9.79703	4.53316	2.90187	5.97402	99.9309	2.22672			Ddia3	87.6608	571.525	136.133		84.2809	490.312		Ddia3	26.1222	65.4102	13.3697		13.8628	66.15
Dmus53 IV	22.1	19.7	28.6	27	23.2	26.9	27.1	24.6		OEdiaR1 II	5.01269	4.81111	1.49483	3.49588	118.513	3.67108			Ddia5	144.167	260.767	79.7286	24.6068		119.425		Ddia5	55.5913	113.656	27.0972	11.6189		47.632
OEdiaR1 I	21.9	19.4	24.4	24.3	21.2	23.5	18.2	23		OEdiaR1 III	29.733	12.2668	2.32808	8.10696	90.2638	4.33523			Ddia4	220.094	176.817	37.6716	31.7897	19.6545			Ddia4	57.5132	75.8519	16.1795	13.2902	7.73155
OEdiaR1 II	23.1	20.4	26.6	25.2	23.4	25.6	18.9	23.1		OEdiaR1 IV	21.2871	7.48243	3.07057	17.7239	118.802	8.79659
OEdiaR1 III	24.5	20.7	23.7	23.8	22.9	24.3	19.7	23.1		Ddia1-I	0.198957	6.67301	5.33617	22.1819	155.32	9.18777
OEdiaR1 IV	23.6	20.8	24.4	24.8	22.5	22.9	19.3	21.9		Ddia1-II	1.6502	5.06233	2.74585	11.1772	146.767	5.037
Ddia1-I	22.2	19.8	31.8	24	20.5	21.4	17.8	20.8		Ddia1-III	0.0732255	4.52085	3.42431	16.5193	146.144	10.6982
Ddia1-II	22.4	19.5	27.7	24.2	21.4	22.4	17.6	21.6		Ddia1-IV	0.0773469	11.532	5.95783	24.0945	154.755	9.63804
Ddia1-III	21.6	18.8	32.6	23.7	20.3	20.9	16.9	19.5		Ddia3-I	570.089	144.484	0.0178288	567.667	71.7446	84.5559
Ddia1-IV	21.7	19.2	32.9	22.4	19.7	20.6	17.2	20.1		Ddia3-II	635.782	116.488	0.0328012	453.579	76.2497	95.2918
Ddia3-I	19.6	19	16.7	17.6	30	14.3	18.4	15.9		Ddia3-III	482.101	144.68	0.0108367	420.155	75.926	64.6463
Ddia3-II	21.1	20	17.5	19	29.9	15.8	19.3	16.7		Ddia3-IV	598.13	138.878	0.49496	519.848	126.723	92.6294
Ddia3-III	20.4	19.3	17.3	17.9	31.2	15.2	18.6	16.7		Ddia2-I	274.044	1.45239	51.749	219.677	208.315	60.3606
Ddia3-IV	23.5	22.4	20	21.1	27.4	18.1	20.8	19.2		Ddia2-II	166.329	0.408838	37.1046	156.971	185.89	40.9489
Ddia2-I	25.3	23	22	30	19.6	20.4	20.5	20.6		Ddia2-III	220.487	0.150879	41.3929	192.349	229.228	44.8659
Ddia2-II	24.7	22.3	22.2	31.6	19.5	20.3	20	20.6		Ddia2-IV	195.804	0.369101	23.864	227.545	247.052	35.4353
Ddia2-III	23.3	20.7	20.1	31.8	17.7	18.2	18	18.8		Ddia4-I	175.73	41.4715	33.2247	4.64899	258.763	22.5958
Ddia2-IV	26.9	24	23.6	33.5	22	21.4	21.2	22.6		Ddia4-II	196.465	48.8856	37.1107	3.39283	149.468	23.8319
Ddia4-I	24.2	22.6	22.4	23.5	20	27.4	19.7	22		Ddia4-III	258.918	46.4807	43.8501	4.32537	197.803	24.0916
Ddia4-II	23.9	22.5	22.1	23.1	19.7	27.9	20.6	21.8		Ddia4-IV	76.1554	13.8486	12.9732	5.54834	274.344	8.09852
Ddia4-III	25.4	23.5	22.6	24.2	20.4	28.5	21.1	22.8		Ddia5-I	343.223	84.4818	28.1254	125.755	185.438	0.860177
Ddia4-IV	25.2	23.2	24.5	26.1	22.3	27.7	20.2	24.5		Ddia5-II	361.646	111.969	39.2519	181.017	187.137	1.67833
Ddia5-I	24.4	21.9	20.5	21.5	19.6	20.3	19.6	27.3		Ddia5-III	218.956	76.3396	18.0919	103.715	135.008	1.87916
Ddia5-II	26.5	23.4	21.9	22.5	20.5	21.2	21.1	27.6		Ddia5-IV	119.243	46.1241	12.9582	67.2141	69.0831	0.360146
Ddia5-III	26.8	23.8	23.2	23.6	22.3	22.7	22.1	27.8
Ddia5-IV	27	21.8	22.3	22.5	20.9	21.4	21.3	28.8
