## Supplementary material for "*In vivo* activation of the *dia* BGC allows consolidation of the biosynthetic pathways of diaporthin, dichlorodiaporthin, diaporthinic acid, and diaporthinol": MIC assay

### Sheet: E. coli
	1	2	3	4	5	6	7	8	9	10	11	12
A	0.789503	0.773196	0.835439	0.787196	0.84262	0.862436	0.856718	0.82772	0.845473	0.828317	0.834455	0.855632
B	0.834371	0.781851	0.805171	0.805956	0.780389	0.81279	0.808792	0.817174	0.775299	0.78591	0.816106	0.859394
C	0.85123	0.74987	0.755976	0.791351	0.78981	0.781231	0.815869	0.782346	0.822736	0.782253	0.839466	0.862339
D	0.853123	0.768915	0.775789	0.812774	0.791129	0.771263	0.83188	0.810458	0.121938	0.145546	0.164434	0.198895
E	0.544978	0.462215	0.487152	0.504079	0.498517	0.73608	0.491038	0.486179	0.485169	0.48357	0.492511	0.788737
F	0.618893	0.472145	0.472579	0.484848	0.492582	0.494258	0.489721	0.476809	0.487796	0.691096	0.505131	0.634529
G	0.573168	0.488796	0.477383	0.493148	0.504069	0.496993	0.507438	0.496367	0.494164	0.497746	0.748301	0.650653
H	0.597974	0.611034	0.623733	0.621204	0.628782	0.652685	0.645322	0.758003	0.222229	0.212151	0.217791	0.237588
	µg/ml	OD560norm; 4 replicates				OD560avg.	SD
	0	0.791129	0.771263	0.83188	0.810458	0.801182	0.0259784
	0.25	0.853123	0.768915	0.775789	0.812774	0.80265	0.038771
	0.5	0.822736	0.782253	0.839466	0.862339	0.826699	0.0337854
	1	0.78981	0.781231	0.815869	0.782346	0.792314	0.0161586
	2	0.85123	0.74987	0.755976	0.791351	0.787107	0.0464956
	4	0.775299	0.78591	0.816106	0.859394	0.809177	0.0376779
	8	0.780389	0.81279	0.808792	0.817174	0.804786	0.0166211
	16	0.834371	0.781851	0.805171	0.805956	0.806837	0.0214937
	32	0.845473	0.828317	0.834455	0.855632	0.840969	0.0120799
	64	0.84262	0.862436	0.856718	0.82772	0.847373	0.0155245
	128	0.789503	0.773196	0.835439	0.787196	0.796334	0.0270479

### Sheet: B. subtilis
	1	2	3	4	5	6	7	8	9	10	11	12
A	0.789503	0.773196	0.835439	0.787196	0.84262	0.862436	0.856718	0.82772	0.845473	0.828317	0.834455	0.855632
B	0.834371	0.781851	0.805171	0.805956	0.780389	0.81279	0.808792	0.817174	0.775299	0.78591	0.816106	0.859394
C	0.85123	0.74987	0.755976	0.791351	0.78981	0.781231	0.815869	0.782346	0.822736	0.782253	0.839466	0.862339
D	0.853123	0.768915	0.775789	0.812774	0.791129	0.771263	0.83188	0.810458	0.121938	0.145546	0.164434	0.198895
E	0.544978	0.462215	0.487152	0.504079	0.498517	0.73608	0.491038	0.486179	0.485169	0.48357	0.492511	0.788737
F	0.618893	0.472145	0.472579	0.484848	0.492582	0.494258	0.489721	0.476809	0.487796	0.691096	0.505131	0.634529
G	0.573168	0.488796	0.477383	0.493148	0.504069	0.496993	0.507438	0.496367	0.494164	0.497746	0.748301	0.650653
H	0.597974	0.611034	0.623733	0.621204	0.628782	0.652685	0.645322	0.758003	0.222229	0.212151	0.217791	0.237588
	µg/ml	OD560norm; 4 replicates				OD560avg.	SD
	0	0.628782	0.652685	0.645322	0.758003	0.671198	0.0587267
	0.25	0.597974	0.611034	0.623733	0.621204	0.613486	0.0117074
	0.5	0.494164	0.497746	0.748301	0.650653	0.597716	0.12409
	1	0.504069	0.496993	0.507438	0.496367	0.501217	0.00542184
	2	0.573168	0.488796	0.477383	0.493148	0.508124	0.0438695
	4	0.487796	0.691096	0.505131	0.634529	0.579638	0.0990324
	8	0.492582	0.494258	0.489721	0.476809	0.488343	0.00791372
	16	0.618893	0.472145	0.472579	0.484848	0.512117	0.0714276
	32	0.485169	0.48357	0.492511	0.788737	0.562497	0.150877
	64	0.498517	0.73608	0.491038	0.486179	0.552954	0.12219
	128	0.544978	0.462215	0.487152	0.504079	0.499606	0.0347935

### Sheet: S. cerevisiae
	1	2	3	4	5	6	7	8	9	10	11	12
A	0.067797	0.0694847	0.0721909	0.0761005	0.070333	0.0711907	0.067437	0.07297	0.075777	0.0806435	0.0792816	0.0871008
B	0.880027	0.875442	0.895727	0.888672	0.80735	0.807739	0.815103	0.825435	0.772439	0.765926	0.77063	0.791446
C	0.745775	0.725314	0.725676	0.715512	0.711548	0.712511	0.716487	0.712874	0.714891	0.725073	0.714426	0.749843
D	0.727703	0.699657	0.707552	0.688236	0.693148	0.700386	0.698752	0.706551	0.711816	0.700079	0.706384	0.737121
E	0.707141	0.681378	0.706772	0.676539	0.691887	0.694713	0.71079	0.68226	0.159429	0.166467	0.16721	0.206869
F	0.0771794	0.0743752	0.0762071	0.0757218	0.0843969	0.0771635	0.0780389	0.0811503	0.0825622	0.0837537	0.0836613	0.0954594
G	0.0481474	0.15182	0.163636	0.160733	0.176284	0.0539296	0.055124	0.0576019	0.0569141	0.0596644	0.0608213	0.0638958
H	0.047685	0.0508501	0.0516291	0.0508501	0.0532026	0.0550863	0.0560275	0.0595466	0.0594972	0.0607984	0.0626427	0.0630141
	µg/ml	OD560norm; 4 replicates				OD560avg.	SD
	0	0.528768	0.531595	0.547672	0.519141	0.531794	0.0118518
	0.25	0.544023	0.518259	0.543653	0.513421	0.529839	0.0162857
	0.5	0.548698	0.53696	0.543266	0.574003	0.550732	0.0162387
	1	0.53003	0.537267	0.535634	0.543433	0.536591	0.00551455
	2	0.564585	0.536539	0.544433	0.525117	0.542668	0.0166237
	4	0.551773	0.561954	0.551307	0.586725	0.56294	0.0166004
	8	0.54843	0.549393	0.553368	0.549755	0.550236	0.00216143
	16	0.582657	0.562195	0.562558	0.552393	0.564951	0.0127083
	32	0.60932	0.602808	0.607512	0.628328	0.611992	0.0112312
	64	0.644232	0.644621	0.651985	0.662317	0.650789	0.00847295
	128	0.716909	0.712324	0.732609	0.725553	0.721849	0.00903016
	blank	0.163118

### Sheet: A. nidulans
	1	2	3	4	5	6	7	8	9	10	11	12
A	0.378851	0.353044	0.337027	0.335271	0.334575	0.338518	0.330839	0.332632	0.333527	0.330858	0.329437	0.315567
B	0.0621788	0.060117	0.0641123	0.0635908	0.0717344	0.0623508	0.0693781	0.0647267	0.0638054	0.0625687	0.060642	0.0681254
C	0.0445409	0.136949	0.118045	0.106816	0.107808	0.0475778	0.0492766	0.0482654	0.0473931	0.0482395	0.0486578	0.0497478
D	0.0447941	0.0443502	0.0443172	0.0466811	0.046729	0.0467917	0.0481137	0.0484356	0.0486133	0.0494139	0.0493731	0.0505654
E	0.0455619	0.0450144	0.0452825	0.0464858	0.0468949	0.0476036	0.0475815	0.0491468	0.0487689	0.0491913	0.0499446	0.0517534
F	0.0448675	0.0444456	0.0453046	0.0458046	0.0464821	0.0470831	0.0489726	0.0499929	0.0505467	0.0496291	0.0496736	0.0501601
G	0.0658117	0.0639051	0.0630316	0.0671853	0.069689	0.0708527	0.0690326	0.0736326	0.0725357	0.0698484	0.0702024	0.0771099
H	0.365128	0.32432	0.321466	0.314258	0.322001	0.324897	0.330398	0.330227	0.335496	0.337288	0.346969	0.321985
	µg/ml	OD560; 2 replicates		OD560avg.	SD
	0	0.212033	0.229565	0.220799	0.0123971
	0.25	0.213454	0.219883	0.216668	0.00454627
	0.5	0.216122	0.218091	0.217107	0.00139222
	1	0.215228	0.212822	0.214025	0.0017008
	2	0.213435	0.212993	0.213214	0.000312258
	4	0.221114	0.207493	0.214303	0.00963129
	8	0.21717	0.204596	0.210883	0.0088913
	16	0.217867	0.196854	0.20736	0.0148586
	32	0.219623	0.204061	0.211842	0.0110036
	64	0.235639	0.206915	0.221277	0.0203109
	128	0.261447	0.247723	0.254585	0.00970405
	blank	0.117405
